# Mapping *cis*- and *trans*-regulatory target genes of human-specific deletions

**DOI:** 10.1101/2023.12.27.573461

**Authors:** Tyler Fair, Bryan J. Pavlovic, Dani Swope, Octavio E. Castillo, Nathan K. Schaefer, Alex A. Pollen

## Abstract

Deletion of functional sequence is predicted to represent a fundamental mechanism of molecular evolution^1,2^. Comparative genetic studies of primates^2,3^ have identified thousands of human-specific deletions (hDels), and the *cis*-regulatory potential of short (≤31 base pairs) hDels has been assessed using reporter assays^4^. However, how structural variant-sized (≥50 base pairs) hDels influence molecular and cellular processes in their native genomic contexts remains unexplored. Here, we design genome-scale libraries of single-guide RNAs targeting 7.2 megabases of sequence in 6,358 hDels and present a systematic CRISPR interference (CRISPRi) screening approach to identify hDels that modify cellular proliferation in chimpanzee pluripotent stem cells. By intersecting hDels with chromatin state features and performing single-cell CRISPRi (Perturb-seq) to identify their *cis*- and *trans*-regulatory target genes, we discovered 20 hDels controlling gene expression. We highlight two hDels, hDel_2247 and hDel_585, with tissue-specific activity in the brain. Our findings reveal a molecular and cellular role for sequences lost in the human lineage and establish a framework for functionally interrogating human-specific genetic variants.
