## Supplemental Tables 1-13 for "Mapping *cis*- and *trans*-regulatory target genes of human-specific deletions": Table_S8

sg_ID	hDel_ID	chr_panTro6	start_panTro6	end_panTro6	set	genomic_target	G_N19
hDel_1611:41	hDel_1611	chr4	2714829.0	2714850.0	hDels	GTCCAGGCGGCACGAGGAGGGG	GGTCCAGGCGGCACGAGGAG
hDel_1611:43	hDel_1611	chr4	2714857.0	2714878.0	hDels	CGGGTGCTGGGGGAATCTGAGG	GCGGGTGCTGGGGGAATCTG
hDel_1611:46	hDel_1611	chr4	2714897.0	2714918.0	hDels	TGGGGAACCCGGGTCCCCTCGG	GTGGGGAACCCGGGTCCCCT
hDel_1611:47	hDel_1611	chr4	2714898.0	2714919.0	hDels	GGGGAACCCGGGTCCCCTCGGG	GGGGGAACCCGGGTCCCCTC
hDel_1611:49	hDel_1611	chr4	2714905.0	2714926.0	hDels	GAAACGTCCCGAGGGGACCCGG	GGAAACGTCCCGAGGGGACC
hDel_2143:72	hDel_2143	chr5	1374651.0	1374672.0	hDels	AGACCCGGGTGACCACCGCGGG	GAGACCCGGGTGACCACCGC
hDel_2143:75	hDel_2143	chr5	1374735.0	1374756.0	hDels	CCCGCCGCGGTGGTCACCCGGG	GCCCGCCGCGGTGGTCACCC
hDel_3130:28	hDel_3130	chr7	41350586.0	41350607.0	hDels	GGAATGTGTGAGGAATCCATGG	GGGAATGTGTGAGGAATCCA
hDel_3130:37	hDel_3130	chr7	41350665.0	41350686.0	hDels	ACTCCACGGAGAGGTAGAGGGG	GACTCCACGGAGAGGTAGAG
hDel_3130:38	hDel_3130	chr7	41350668.0	41350689.0	hDels	ATTCCCCTCTACCTCTCCGTGG	GATTCCCCTCTACCTCTCCG
hDel_349:13	hDel_349	chr1	150167379.0	150167400.0	flanking	TCGGTGAGGACCAGTCCAGGGG	GTCGGTGAGGACCAGTCCAG
hDel_349:34	hDel_349	chr1	150167489.0	150167510.0	flanking	CTGCTGCGGACGTTCAAGCAGG	GCTGCTGCGGACGTTCAAGC
hDel_349:75	hDel_349	chr1	150167852.0	150167873.0	hDels	GAGCTAGCTCTGTGCACTGTGG	GGAGCTAGCTCTGTGCACTG
hDel_349:77	hDel_349	chr1	150167949.0	150167970.0	hDels	GTTCCTGCTCACACCAATAAGG	GGTTCCTGCTCACACCAATA
hDel_349:81	hDel_349	chr1	150167983.0	150168004.0	hDels	TCCTGTGGGATTGTAGAGGCGG	GTCCTGTGGGATTGTAGAGG
hDel_349:82	hDel_349	chr1	150167986.0	150168007.0	hDels	TCTTCCTGTGGGATTGTAGAGG	GTCTTCCTGTGGGATTGTAG
hDel_349:89	hDel_349	chr1	150168100.0	150168121.0	hDels	ACTAGTAGGTAAAGGCGGAAGG	GACTAGTAGGTAAAGGCGGA
hDel_349:90	hDel_349	chr1	150168104.0	150168125.0	hDels	GCAGACTAGTAGGTAAAGGCGG	GGCAGACTAGTAGGTAAAGG
hDel_349:91	hDel_349	chr1	150168107.0	150168128.0	hDels	GCGGCAGACTAGTAGGTAAAGG	GGCGGCAGACTAGTAGGTAA
hDel_349:92	hDel_349	chr1	150168113.0	150168134.0	hDels	TTGGTGGCGGCAGACTAGTAGG	GTTGGTGGCGGCAGACTAGT
hDel_349:94	hDel_349	chr1	150168143.0	150168164.0	hDels	AGCGGAATGGAGAATGCAGTGG	GAGCGGAATGGAGAATGCAG
hDel_349:95	hDel_349	chr1	150168155.0	150168176.0	hDels	AGGTGCATGTTGAGCGGAATGG	GAGGTGCATGTTGAGCGGAA
hDel_349:96	hDel_349	chr1	150168160.0	150168181.0	hDels	ATAGGAGGTGCATGTTGAGCGG	GATAGGAGGTGCATGTTGAG
hDel_349:98	hDel_349	chr1	150168174.0	150168195.0	hDels	ACCAAGTGGAGTATATAGGAGG	GACCAAGTGGAGTATATAGG
hDel_349:104	hDel_349	chr1	150168208.0	150168229.0	hDels	GGAGGTGGCAATAATTCCTAGG	GGGAGGTGGCAATAATTCCT
hDel_349:162	hDel_349	chr1	150168922.0	150168943.0	hDels	GATGACCCCAACTGTGGGGAGG	GGATGACCCCAACTGTGGGG
hDel_361:154	hDel_361	chr1	157529816.0	157529837.0	hDels	AGGGCCATTCCCTTCACTGGGG	GAGGGCCATTCCCTTCACTG
hDel_361:163	hDel_361	chr1	157529860.0	157529881.0	hDels	TGGCTAAGGAGCCCGCAGGAGG	GTGGCTAAGGAGCCCGCAGG
hDel_361:168	hDel_361	chr1	157529907.0	157529928.0	hDels	CCTGAGACAGGGCCTACTGTGG	GCCTGAGACAGGGCCTACTG
hDel_4859:198	hDel_4859	chr12	43981837.0	43981858.0	hDels	AGCTAAGTCCAGGAGTAGCTGG	GAGCTAAGTCCAGGAGTAGC
hDel_4859:199	hDel_4859	chr12	43981846.0	43981867.0	hDels	AATTGCAGGAGCTAAGTCCAGG	GAATTGCAGGAGCTAAGTCC
hDel_4859:203	hDel_4859	chr12	43982017.0	43982038.0	hDels	TCACTGTCAAAGCACGCTGAGG	GTCACTGTCAAAGCACGCTG
hDel_4859:204	hDel_4859	chr12	43982026.0	43982047.0	hDels	GCTTTGACAGTGAACAACATGG	GGCTTTGACAGTGAACAACA
hDel_5068:25	hDel_5068	chr12	129223046.0	129223067.0	hDels	AAAGTCTACACTGCAGGACAGG	GAAAGTCTACACTGCAGGAC
hDel_5068:29	hDel_5068	chr12	129223059.0	129223080.0	hDels	CAGGACAGGGCGGCAGGGTTGG	GCAGGACAGGGCGGCAGGGT
hDel_5068:30	hDel_5068	chr12	129223060.0	129223081.0	hDels	AGGACAGGGCGGCAGGGTTGGG	GAGGACAGGGCGGCAGGGTT
hDel_5068:36	hDel_5068	chr12	129223120.0	129223141.0	hDels	CAGGCTCAGGTGGGTCCCGAGG	GCAGGCTCAGGTGGGTCCCG
hDel_5068:37	hDel_5068	chr12	129223135.0	129223156.0	hDels	CCTGACATTCAGGTTCCTCGGG	GCCTGACATTCAGGTTCCTC
hDel_5068:42	hDel_5068	chr12	129223143.0	129223164.0	hDels	ACCTGAATGTCAGGGGTCCGGG	GACCTGAATGTCAGGGGTCC
hDel_5068:44	hDel_5068	chr12	129223144.0	129223165.0	hDels	CCTGAATGTCAGGGGTCCGGGG	GCCTGAATGTCAGGGGTCCG
hDel_5286:113	hDel_5286	chr13	94213459.0	94213480.0	hDels	GCACCACAGAAACCCTTGGAGG	GGCACCACAGAAACCCTTGG
hDel_5286:127	hDel_5286	chr13	94213516.0	94213537.0	hDels	AGTTTCCTGAGGGCCGGGGCGG	GAGTTTCCTGAGGGCCGGGG
hDel_5286:128	hDel_5286	chr13	94213522.0	94213543.0	hDels	CTGAGGGCCGGGGCGGCTCAGG	GCTGAGGGCCGGGGCGGCTC
hDel_5286:129	hDel_5286	chr13	94213527.0	94213548.0	hDels	GGCCGGGGCGGCTCAGGAGTGG	GGGCCGGGGCGGCTCAGGAG
hDel_5286:130	hDel_5286	chr13	94213528.0	94213549.0	hDels	GCCGGGGCGGCTCAGGAGTGGG	GGCCGGGGCGGCTCAGGAGT
hDel_5286:132	hDel_5286	chr13	94213529.0	94213550.0	hDels	CCGGGGCGGCTCAGGAGTGGGG	GCCGGGGCGGCTCAGGAGTG
hDel_5286:142	hDel_5286	chr13	94213585.0	94213606.0	hDels	GCTGCCAGGACAGACGAGCTGG	GGCTGCCAGGACAGACGAGC
hDel_5488:94	hDel_5488	chr14	85160542.0	85160563.0	hDels	GAGTGAACGATGGCCTCCAGGG	GGAGTGAACGATGGCCTCCA
hDel_5488:102	hDel_5488	chr14	85160640.0	85160661.0	hDels	CAGGGAGGAGGGTCCGGTGGGG	GCAGGGAGGAGGGTCCGGTG
hDel_5488:107	hDel_5488	chr14	85160661.0	85160682.0	hDels	GCCCTTACAGAGGGATGGATGG	GGCCCTTACAGAGGGATGGA
hDel_5488:110	hDel_5488	chr14	85160663.0	85160684.0	hDels	GCCCATCCATCCCTCTGTAAGG	GGCCCATCCATCCCTCTGTA
hDel_5488:113	hDel_5488	chr14	85160684.0	85160705.0	hDels	GACTCCCAGCCCCTCTCACAGG	GGACTCCCAGCCCCTCTCAC
hDel_5669:100	hDel_5669	chr15	77100641.0	77100662.0	hDels	GAAGAGCTGGGCCCGAGGTGGG	GGAAGAGCTGGGCCCGAGGT
hDel_5669:109	hDel_5669	chr15	77100701.0	77100722.0	hDels	GGACGTGCCCGCCTCCCCTTGG	GGGACGTGCCCGCCTCCCCT
hDel_5669:111	hDel_5669	chr15	77100709.0	77100730.0	hDels	GTGGCATCCCAAGGGGAGGCGG	GGTGGCATCCCAAGGGGAGG
hDel_5669:116	hDel_5669	chr15	77100717.0	77100738.0	hDels	CAGCCTGAGTGGCATCCCAAGG	GCAGCCTGAGTGGCATCCCA
hDel_5689:61	hDel_5689	chr16	1311955.0	1311976.0	hDels	GTGCGCCTGGGCCACAGGTGGG	GGTGCGCCTGGGCCACAGGT
hDel_5689:62	hDel_5689	chr16	1311959.0	1311980.0	hDels	AGGGGTGCGCCTGGGCCACAGG	GAGGGGTGCGCCTGGGCCAC
hDel_5689:78	hDel_5689	chr16	1312042.0	1312063.0	hDels	TTACCGAGGGTCCCCCAGCCGG	GTTACCGAGGGTCCCCCAGC
hDel_5689:108	hDel_5689	chr16	1312185.0	1312206.0	hDels	AGCCTGTCAGCCCCGGCGGGGG	GAGCCTGTCAGCCCCGGCGG
hDel_5689:109	hDel_5689	chr16	1312186.0	1312207.0	hDels	GAGCCTGTCAGCCCCGGCGGGG	GGAGCCTGTCAGCCCCGGCG
hDel_5689:124	hDel_5689	chr16	1312291.0	1312312.0	hDels	ATGAGAGCCACAGACATACAGG	GATGAGAGCCACAGACATAC
hDel_5689:147	hDel_5689	chr16	1312436.0	1312457.0	hDels	GGGGCCATGCAGTGTGGCGGGG	GGGGGCCATGCAGTGTGGCG
hDel_5689:150	hDel_5689	chr16	1312472.0	1312493.0	hDels	GGCCCGTGGTGGGAGATGTGGG	GGGCCCGTGGTGGGAGATGT
hDel_5689:166	hDel_5689	chr16	1312539.0	1312560.0	hDels	ACCCACTAGGGGTGGATAAGGG	GACCCACTAGGGGTGGATAA
hDel_5689:196	hDel_5689	chr16	1312700.0	1312721.0	hDels	CGTGGCGAGCCGGGCTGTGAGG	GCGTGGCGAGCCGGGCTGTG
hDel_5689:205	hDel_5689	chr16	1312732.0	1312753.0	hDels	GCCGTGCTGGCCCCCGGCAGGG	GGCCGTGCTGGCCCCCGGCA
hDel_5689:228	hDel_5689	chr16	1312852.0	1312873.0	hDels	GGGCGGGTCCCAGGACAGTGGG	GGGGCGGGTCCCAGGACAGT
hDel_5689:259	hDel_5689	chr16	1312991.0	1313012.0	hDels	GAGTAAAGCCGGGGATCCCGGG	GGAGTAAAGCCGGGGATCCC
hDel_5689:260	hDel_5689	chr16	1312999.0	1313020.0	hDels	ATCACAGACCCGGGATCCCCGG	GATCACAGACCCGGGATCCC
hDel_5689:279	hDel_5689	chr16	1313109.0	1313130.0	hDels	GCCCACTTCCTGGGCTGAGAGG	GGCCCACTTCCTGGGCTGAG
hDel_5689:290	hDel_5689	chr16	1313185.0	1313206.0	hDels	AGGCCCCGGGGAACGCCCACGG	GAGGCCCCGGGGAACGCCCA
hDel_5689:331	hDel_5689	chr16	1313360.0	1313381.0	hDels	GGCGTGGACCGTGAACCCCTGG	GGGCGTGGACCGTGAACCCC
hDel_5689:341	hDel_5689	chr16	1313454.0	1313475.0	hDels	CACCCACCTGGGAGAGCTCCGG	GCACCCACCTGGGAGAGCTC
hDel_5689:345	hDel_5689	chr16	1313468.0	1313489.0	hDels	AGCTCCGGGCCCGGCTGAGTGG	GAGCTCCGGGCCCGGCTGAG
hDel_5689:357	hDel_5689	chr16	1313532.0	1313553.0	hDels	AGAGCCTGCAGGCGGGACTGGG	GAGAGCCTGCAGGCGGGACT
hDel_5689:358	hDel_5689	chr16	1313535.0	1313556.0	hDels	GCCTGCAGGCGGGACTGGGCGG	GGCCTGCAGGCGGGACTGGG
hDel_5689:365	hDel_5689	chr16	1313591.0	1313612.0	hDels	CCGGGGCACCGGGAGTCCGTGG	GCCGGGGCACCGGGAGTCCG
hDel_5689:372	hDel_5689	chr16	1313640.0	1313661.0	hDels	CTCCGGGGCCTGACTGCTGAGG	GCTCCGGGGCCTGACTGCTG
hDel_5736:72	hDel_5736	chr16	19668613.0	19668634.0	hDels	GCGCGCTGTGTAGCTTGGTGGG	GGCGCGCTGTGTAGCTTGGT
hDel_5736:73	hDel_5736	chr16	19668614.0	19668635.0	hDels	AGCGCGCTGTGTAGCTTGGTGG	GAGCGCGCTGTGTAGCTTGG
hDel_5736:77	hDel_5736	chr16	19668781.0	19668802.0	hDels	GGTGGGGGGAGGTGCGCTGTGG	GGGTGGGGGGAGGTGCGCTG
hDel_5738:147	hDel_5738	chr16	21354772.0	21354793.0	hDels	GGAAGTTCCTCCGGGGCGGAGG	GGGAAGTTCCTCCGGGGCGG
hDel_5738:151	hDel_5738	chr16	21354782.0	21354803.0	hDels	AAGCCCAGGACCTCCGCCCCGG	GAAGCCCAGGACCTCCGCCC
hDel_5738:156	hDel_5738	chr16	21354921.0	21354942.0	hDels	TGTCCACCGGGCCGTGTGGAGG	GTGTCCACCGGGCCGTGTGG
hDel_5738:159	hDel_5738	chr16	21354924.0	21354945.0	hDels	GCCCCTCCACACGGCCCGGTGG	GGCCCCTCCACACGGCCCGG
hDel_5738:160	hDel_5738	chr16	21354969.0	21354990.0	hDels	GGGGGAGAAGGCCTAGCCCTGG	GGGGGGAGAAGGCCTAGCCC
hDel_5980:38	hDel_5980	chr17	31523017.0	31523038.0	hDels	GAGACTTTGGGCCGGGTGCAGG	GGAGACTTTGGGCCGGGTGC
hDel_5980:59	hDel_5980	chr17	31523131.0	31523152.0	hDels	ACAGGGCTTAGTGGCTGTGCGG	GACAGGGCTTAGTGGCTGTG
hDel_5980:60	hDel_5980	chr17	31523142.0	31523163.0	hDels	TGGCTGTGCGGGCTTCCCCAGG	GTGGCTGTGCGGGCTTCCCC
hDel_5980:73	hDel_5980	chr17	31523211.0	31523232.0	hDels	CACGCCATGGCCCCCGTCCAGG	GCACGCCATGGCCCCCGTCC
hDel_5980:74	hDel_5980	chr17	31523212.0	31523233.0	hDels	CTGGACGGGGGCCATGGCGTGG	GCTGGACGGGGGCCATGGCG
hDel_5980:95	hDel_5980	chr17	31523296.0	31523317.0	hDels	CCCAGGACGGGTGGCATGGAGG	GCCCAGGACGGGTGGCATGG
hDel_5980:110	hDel_5980	chr17	31523369.0	31523390.0	hDels	GACGACGCGGGAAAGGGACGGG	GGACGACGCGGGAAAGGGAC
hDel_5980:111	hDel_5980	chr17	31523370.0	31523391.0	hDels	ACGACGCGGGAAAGGGACGGGG	GACGACGCGGGAAAGGGACG
hDel_5980:117	hDel_5980	chr17	31523409.0	31523430.0	hDels	AGAGCCTCTTCGACTGGAGCGG	GAGAGCCTCTTCGACTGGAG
hDel_5980:122	hDel_5980	chr17	31523434.0	31523455.0	hDels	GTGGCGAAGCCGGCTAGTGAGG	GGTGGCGAAGCCGGCTAGTG
hDel_5980:127	hDel_5980	chr17	31523447.0	31523468.0	hDels	CTAGTGAGGGCGGAGCCCTGGG	GCTAGTGAGGGCGGAGCCCT
hDel_5980:128	hDel_5980	chr17	31523462.0	31523483.0	hDels	CTGTGGATCCCGCCGCCCAGGG	GCTGTGGATCCCGCCGCCCA
hDel_5980:134	hDel_5980	chr17	31523498.0	31523519.0	hDels	GACCCCCGGCTCCCGGCGCCGG	GGACCCCCGGCTCCCGGCGC
hDel_5980:143	hDel_5980	chr17	31523516.0	31523537.0	hDels	GCCCTGGGACCGGAAGGACCGG	GGCCCTGGGACCGGAAGGAC
hDel_5980:145	hDel_5980	chr17	31523531.0	31523552.0	hDels	TAGCCAGCAGGGGGTGCCCTGG	GTAGCCAGCAGGGGGTGCCC
hDel_6012:15	hDel_6012	chr17	42432998.0	42433019.0	hDels	TACACACTGAAGTAATTACAGG	GTACACACTGAAGTAATTAC
hDel_6012:16	hDel_6012	chr17	42433040.0	42433061.0	hDels	TGGAGTAGGTTAAGGAATGGGG	GTGGAGTAGGTTAAGGAATG
hDel_6012:17	hDel_6012	chr17	42433041.0	42433062.0	hDels	CTGGAGTAGGTTAAGGAATGGG	GCTGGAGTAGGTTAAGGAAT
hDel_6012:18	hDel_6012	chr17	42433047.0	42433068.0	hDels	AAATGACTGGAGTAGGTTAAGG	GAAATGACTGGAGTAGGTTA
hDel_6012:19	hDel_6012	chr17	42433071.0	42433092.0	hDels	GTGAGGAGATGACTGGAGTAGG	GGTGAGGAGATGACTGGAGT
hDel_6012:20	hDel_6012	chr17	42433077.0	42433098.0	hDels	TATCTGGTGAGGAGATGACTGG	GTATCTGGTGAGGAGATGAC
hDel_6304:67	hDel_6304	chr19	1433965.0	1433986.0	hDels	CCACGGCTGTAATGGGAAGTGG	GCCACGGCTGTAATGGGAAG
hDel_6304:73	hDel_6304	chr19	1433998.0	1434019.0	hDels	GCTGTCACCTGTAAGCGGGAGG	GGCTGTCACCTGTAAGCGGG
hDel_6304:77	hDel_6304	chr19	1434026.0	1434047.0	hDels	GACCATTCAGTCAGGAGTGAGG	GGACCATTCAGTCAGGAGTG
hDel_6304:95	hDel_6304	chr19	1434150.0	1434171.0	hDels	GGAAGCCCAGAAACGTGCTTGG	GGGAAGCCCAGAAACGTGCT
hDel_6304:98	hDel_6304	chr19	1434155.0	1434176.0	hDels	TCCCTCCAAGCACGTTTCTGGG	GTCCCTCCAAGCACGTTTCT
hDel_6304:101	hDel_6304	chr19	1434168.0	1434189.0	hDels	TTGGAGGGAGCGTGCAGGCAGG	GTTGGAGGGAGCGTGCAGGC
hDel_6503:28	hDel_6503	chr19	56564533.0	56564554.0	hDels	ACTCGGTTGGGTCTCCCAGTGG	GACTCGGTTGGGTCTCCCAG
hDel_6503:33	hDel_6503	chr19	56564610.0	56564631.0	hDels	GACCACAGACAGGCCACGGTGG	GGACCACAGACAGGCCACGG
hDel_6503:35	hDel_6503	chr19	56564612.0	56564633.0	hDels	CCACAGACAGGCCACGGTGGGG	GCCACAGACAGGCCACGGTG
hDel_6632:66	hDel_6632	chr20	48118200.0	48118221.0	hDels	GTCAGGGAGGTCTCCCAGGAGG	GGTCAGGGAGGTCTCCCAGG
hDel_6632:85	hDel_6632	chr20	48118299.0	48118320.0	hDels	ACCGCAGCAGGGTCTGGGTGGG	GACCGCAGCAGGGTCTGGGT
hDel_6632:88	hDel_6632	chr20	48118361.0	48118382.0	hDels	GCACCTCGTCTAGAGAGGGAGG	GGCACCTCGTCTAGAGAGGG
hDel_7051:23	hDel_7051	chrX	73154108.0	73154129.0	hDels	AGTAGTGTGGCGAGGGACTGGG	GAGTAGTGTGGCGAGGGACT
hDel_7051:27	hDel_7051	chrX	73154193.0	73154214.0	hDels	CATTAAACCAGCAAAGTCAAGG	GCATTAAACCAGCAAAGTCA
hDel_7051:29	hDel_7051	chrX	73154203.0	73154224.0	hDels	GCAAAGTCAAGGACCCCCACGG	GGCAAAGTCAAGGACCCCCA
hDel_7051:30	hDel_7051	chrX	73154216.0	73154237.0	hDels	GGTGCAGTGGACTCCGTGGGGG	GGGTGCAGTGGACTCCGTGG
ReplogleCTRL_01717					Core_CTRL		GGTGCCGAGGCGTAGACGGT
ReplogleCTRL_02046					Core_CTRL		GGCGGAGCCATATTCGTTAT
ReplogleCTRL_02584					Core_CTRL		GGAGAGTCGTTACGGCTGTG
ReplogleCTRL_03446					Core_CTRL		GGCGCATACGGCCGGCCTTG
ReplogleCTRL_02126					Core_CTRL		GGTTCGAGCATGCATCGCTA
ReplogleCTRL_01500					Core_CTRL		GGCCGAGGTCACCGCAGCAT
ReplogleCTRL_00442					Core_CTRL		GGTGCCGTTGCTGAACTAAG
ReplogleCTRL_01736					Core_CTRL		GGCCGAAGGATCACTACACA
ReplogleCTRL_03756					Core_CTRL		GGATGACCGGAACTCCACTA
ReplogleCTRL_01632					Core_CTRL		GGCTCCAGTTCCGCATGCCA
ReplogleATRX_1					promoter		GTGCCTGGGCCCAGACCGCT
ReplogleATRX_2					promoter		GGGCGCGGGGGAGCGCAGAT
CRISPickSPECC1_NCBIRefSeq					promoter		GCGGCGCGGCTAGTACTCAC
ReplogleSPECC1_1					promoter		GCTCACTGATGCTCAGGAGA
CRISPickSPECC1_Ensembl					promoter		GAGCCGGCGCGAGCTCGGCA
CRISPickAKAP10_Ensembl					promoter		GCGGCTTGTTGATAATATGG
hCRISPRi-v2_AKAP10_1					promoter		GCTGCCTGGGCATCCCGAGG
ReplogleCKLF_1					promoter		GCGCTTCGCAGAACCTACTC
ReplogleEXTL2_1					promoter		GAAGTGAGCGCCTGGAGCAA
hDel_v2_CDK2:4					promoter		GACTGCGTTCCATCCCGACC
hDel_v2_CDK2:1					promoter		GCCGTGGCCCCGGGTCGGGA
hDel_v2_MED13:2					promoter		GTGGTGGGTTGTGGCGCCGG
hDel_v2_MED16:2					promoter		GAGGCGACTGGTTGTTACCG
hDel_v2_MED23:1					promoter		GGGAGGAAACCGTAGCTCCT
hDel_v2_MED24:2					promoter		GCACCTAGAACTGGATTGTG
hCRISPRi-v2_MBD3_3					promoter		GGAACAGCCGCGGCAAGTGG
Gasperini_chrX.229_1					Gasperini_K562enhancer		GGCTGGAATTTACCACCAGG
Gasperini_chrX.229_2					Gasperini_K562enhancer		GTAGCTGGAATTTACCACCA
Gasperini_chr9.3633_1					Gasperini_K562enhancer		GAGGCCAGTGTGCAAAGCAA
Gasperini_chr9.3633_2					Gasperini_K562enhancer		GCTTCTAAAGAGCTGCCTTG
Gasperini_chr7.769_1					Gasperini_K562enhancer		GTAGGGAGCTCAATTAGGCG
Gasperini_chr7.769_2					Gasperini_K562enhancer		GGACACGTGCTACACCCGGA
Gasperini_chr20.845_1					Gasperini_K562enhancer		GAGCATCCCCAGGTGTACGG
Gasperini_chr20.845_2					Gasperini_K562enhancer		GGAGTGTGCCTGAATGGCGG
Gasperini_chr1.4082_1					Gasperini_K562enhancer		GCACCCCTGACTCAATCAAA
Gasperini_chr1.4082_2					Gasperini_K562enhancer		GCAGAGCTCTCTAGGTCCCA
