## Supplemental Tables 1-13 for "Mapping *cis*- and *trans*-regulatory target genes of human-specific deletions": Table_S9

sg_ID	hDel_ID	gene_name	baseMean	log2FoldChange	lfcSE	stat	pvalue	padj	log2FC/SE	Z_pvalue	BH_pvalue
hDel_349:96	hDel_349	RABGAP1L	45.8170681523366	-0.110763770793677	0.263520872541293	0.176070957126441	0.674771770534647	0.999548901455845	-0.4203225715121317	0.4111612225855036	0.8491000521359024
hDel_349:162	hDel_349	RABGAP1L	38.956798896026	0.578403745413945	0.293963400367341	3.70870733582879	0.05412929647713	0.999918528637284	1.9676046225181885	0.254040263425305	0.6858595569185049
hDel_349:95	hDel_349	RABGAP1L	47.0240579585163	-0.213177305238053	0.25533238592899	0.700713221684467	0.402544145167381	1.0	-0.8349011601581139	0.2450079967748282	0.6858595569185049
hDel_349:75	hDel_349	RABGAP1L	62.9869292507616	0.0571601537897345	0.203511244172748	0.0786120364583809	0.779187221708977	0.999871266686896	0.2808697574528845	0.8059926188961125	0.9599580041353544
hDel_349:77	hDel_349	RABGAP1L	64.1266364627345	0.0719164928823454	0.242316884228234	0.0860900067118564	0.769208029176452	0.999904182377156	0.2967869660069107	0.816135706773809	0.9599580041353544
hDel_349:34	hDel_349	RABGAP1L	53.7557043292966	0.377439235956885	0.226862913779086	2.70757908405935	0.0998724508121606	0.99991101583149	1.6637326465992006	0.3730025819576099	0.8189839299504044
hDel_349:13	hDel_349	RABGAP1L	36.2462456454025	-0.283622227498618	0.306542756728239	0.867201484980711	0.351731222684321	0.999721859524788	-0.9252289322564524	0.2161638657902462	0.6460491575772738
hDel_349:82	hDel_349	RABGAP1L	40.4470312128562	0.194425833738715	0.273129916112468	0.49868240352572	0.480079635421226		0.7118437866713047	0.9135329691462628	0.9661448155368852
hDel_349:91	hDel_349	RABGAP1L	50.6391697785988	-0.183953788990776	0.23413439038148	0.622425344163219	0.430147438306129	0.999934166925044	-0.7856760755694893	0.2618173337182087	0.6862162465220798
hDel_349:89	hDel_349	RABGAP1L	48.4185980367851	0.264384711732407	0.23278094661252	1.26679955443559	0.260367941025335	0.999754236800003	1.135766116513366	0.6476922230169273	0.9502128641673864
hDel_349:104	hDel_349	RABGAP1L	57.4592081513724	-0.197835898925452	0.221300841408169	0.802571205490651	0.370325731515498	0.999607384507155	-0.8939681280314787	0.2258561239787652	0.6612019861407329
hDel_349:94	hDel_349	RABGAP1L	57.9225777235013	0.218985380507442	0.24424003367566	0.783452102202602	0.376087439206029	0.999762032710021	0.8965990432110935	0.7945408777996171	0.9599580041353544
hDel_349:98	hDel_349	RABGAP1L	50.5130786676508	0.0959645468570811	0.233146874236736	0.168118969530639	0.681788978162421	0.999808602595275	0.4116055476670867	0.8901155683648874	0.9599580041353544
hDel_349:92	hDel_349	RABGAP1L	32.2566584870493	-0.0016136248750058	0.334819051256078	2.28892274805048e-05	0.996182720391389		-0.0048193938455779	0.6309546032642874	0.9502128641673864
hDel_349:81	hDel_349	RABGAP1L	43.66515866176	0.0104052478868159	0.27298965391664	0.0014445913131879	0.969681479255549	0.999740143988221	0.0381159056305966	0.6562484644857959	0.9502128641673864
hDel_349:96	hDel_349	CACYBP	364.608392703137	0.0694744669224978	0.101890389529142	0.462956896091185	0.49624529654628	0.999548901455845	0.6818549545600391	0.2913020074833091	0.7332551153634359
hDel_349:162	hDel_349	CACYBP	231.423368609329	-0.079240725430365	0.151949002711033	0.272105701681028	0.601922734866979	0.999918528637284	-0.5214955282138969	0.8215027468241443	0.9599580041353544
hDel_349:95	hDel_349	CACYBP	384.204952827931	0.0318983044371748	0.0966455514762543	0.108840498391288	0.741468092888355	1.0	0.3300545545028234	0.4959962788773149	0.9253976607920384
hDel_349:75	hDel_349	CACYBP	462.019709048841	-0.0346390678116735	0.0871625651604379	0.157874116429156	0.691121355546933	0.999871266686896	-0.3974076227324684	0.9254827467503188	0.9736849731435646
hDel_349:77	hDel_349	CACYBP	467.400460650365	0.0150688521785703	0.0864713016353173	0.0303460025283044	0.861707467801496	0.999904182377156	0.1742641997239898	0.6065705714868778	0.9502128641673864
hDel_349:34	hDel_349	CACYBP	371.815825849308	0.13203121939375	0.100760113694956	1.70983035536413	0.191007382502107	0.99991101583149	1.310352028715103	0.0846607787988224	0.360403325081127
hDel_349:13	hDel_349	CACYBP	298.155446909804	-0.0644457628800906	0.114070802649812	0.319964075920012	0.571629234807259	0.999721859524788	-0.5649628246934828	0.7857139188604086	0.9599580041353544
hDel_349:82	hDel_349	CACYBP	287.360887485526	0.0267890265445433	0.120604088783283	0.0492404581817567	0.824390242721376		0.2221237009027221	0.5714495461499586	0.9502128641673864
hDel_349:91	hDel_349	CACYBP	393.461675934709	-0.106400427962252	0.0972767761523979	1.19912392736072	0.273496847306286	0.999934166925044	-1.0937906473746686	0.403841227218025	0.8491000521359024
hDel_349:89	hDel_349	CACYBP	325.871956144161	-0.0803182048223361	0.106193637686152	0.573733042627552	0.448779306227114	0.999754236800003	-0.7563372587321195	0.6343699520857877	0.9502128641673864
hDel_349:104	hDel_349	CACYBP	455.922156734765	-0.0388102017556718	0.0895055449671508	0.187923889709054	0.664650192419282	0.999607384507155	-0.4336066750938775	0.8949359908786411	0.9599580041353544
hDel_349:94	hDel_349	CACYBP	402.056104881477	-0.0013964135249683	0.0929289537878723	0.0002257322231287	0.988012724075957	0.999762032710021	-0.0150266786405007	0.7539099302024208	0.9599580041353544
hDel_349:98	hDel_349	CACYBP	381.952482907209	0.0482040930320829	0.100703765757677	0.22856273401419	0.63259159339019	0.999808602595275	0.4786721992907016	0.4014716287654687	0.8491000521359024
hDel_349:92	hDel_349	CACYBP	234.165420550454	-0.192799046564646	0.139442574615108	1.92965737255078	0.164795934930906	0.854952377447361	-1.3826411847085691	0.253353526598077	0.6858595569185049
hDel_349:81	hDel_349	CACYBP	322.918004900021	0.0004351294877004	0.104647033517958	1.73020029166082e-05	0.996681154774246	0.999740143988221	0.0041580680605315	0.7384483592148499	0.9599580041353544
hDel_349:96	hDel_349	MRPS14	51.939995850327	-3.09517634379681	0.407407474465909	84.7366333762012	3.40875796185098e-20	3.31365361471534e-16	-7.597249775189894	2.2743602864331e-22	7.65701296432477e-21
hDel_349:162	hDel_349	MRPS14	67.2282289935563	0.233354351362117	0.234792473244738	0.968557323024172	0.325040242078208	0.999918528637284	0.9938749234047124	0.1321583117477343	0.4768863028780536
hDel_349:95	hDel_349	MRPS14	67.4546393792655	-1.50153291969321	0.245190602711397	42.3237372027747	7.73480519668888e-11	7.51900413170126e-07	-6.123941550323598	6.087680175987671e-15	1.2297113955495093e-13
hDel_349:75	hDel_349	MRPS14	78.4778469775035	-1.83944797835126	0.229086627471588	73.8657744812947	8.361354660874e-18	8.12807286583561e-14	-8.029486481394004	7.503855462767746e-25	7.578894017395423e-23
hDel_349:77	hDel_349	MRPS14	75.5148548427547	-2.0762808115037	0.245046184596553	84.7996124120027	3.30189082918236e-20	3.20976807504818e-16	-8.473018320697847	1.5343289721835945e-27	3.09934452381086e-25
hDel_349:34	hDel_349	MRPS14	51.826628986833	-3.08967958781336	0.404485000034152	87.2741867370999	9.447288507422871e-21	6.15679792028749e-17	-7.638551707856875	1.335589806019847e-22	6.744728520400228e-21
hDel_349:13	hDel_349	MRPS14	46.544193189737	-2.65300258545321	0.435600400488176	46.8684611110824	7.59146105784357e-12	2.45988643144324e-08	-6.090450289944634	8.606028704488126e-15	1.5803798166423651e-13
hDel_349:82	hDel_349	MRPS14	41.6249903246478	-2.90775812046615	0.498632164493038	44.1140746245466	3.09785453452654e-11		-5.831469222252205	1.1742124429091693e-13	1.824545488212709e-12
hDel_349:91	hDel_349	MRPS14	65.3510392792017	-2.11624344548567	0.277998650009782	69.5096709901612	7.60407546567274e-17	7.39192176018047e-13	-7.612423461089488	1.8709872524646944e-22	7.558788499957366e-21
hDel_349:89	hDel_349	MRPS14	54.8710498995009	-1.98662916186201	0.304691420487329	52.9550698963718	3.41266024831229e-13	3.31744702738438e-09	-6.5201348915061645	8.780883573342356e-17	1.970820535350173e-15
hDel_349:104	hDel_349	MRPS14	79.3982336657714	-1.68705239201159	0.223135794319049	64.3214762948926	1.0568741557185602e-15	1.02738736677401e-11	-7.560653355325731	3.63628943007897e-22	1.049329235537074e-20
hDel_349:94	hDel_349	MRPS14	63.0311794693355	-2.30478629467295	0.290581188763098	78.5870132187025	7.655101497415822e-19	7.44152416563792e-15	-7.931643147595394	2.812302952258282e-24	1.893617321187244e-22
hDel_349:98	hDel_349	MRPS14	61.6864028477058	-1.98175695671497	0.280007024487534	60.4902190715993	7.394498791719871e-15	7.18819227543089e-11	-7.0775258597242745	1.441615713050463e-19	3.640079675452419e-18
hDel_349:92	hDel_349	MRPS14	45.4942535754928	-1.33437511078418	0.332019332826526	18.6303320507423	1.58675764794967e-05	0.0099683372069311	-4.018968110755666	4.4295671272593246e-07	6.391232569331309e-06
hDel_349:81	hDel_349	MRPS14	53.9739751398113	-1.91383602509962	0.322499463495724	41.7500404686987	1.03720104158798e-10	1.00826313252767e-06	-5.934385143946124	4.2131163735736947e-14	7.092079228849052e-13
hDel_7051:30	hDel_7051	ATRX	325.359613896717	-0.156087962281223	0.101828987834661	2.35795374515136	0.124645593172732	0.518907822047185	-1.5328440908659715	0.0302671998944281	0.1896995018879914
hDel_7051:27	hDel_7051	ATRX	398.610565869432	-0.0630771908964865	0.0854808402033518	0.545315675358523	0.460238048883628	1.0	-0.7379102819582859	0.2069249104255102	0.6382650318493971
hDel_7051:29	hDel_7051	ATRX	317.250890597959	-0.144660137348514	0.109222361411793	1.75976593501574	0.184653713474572	0.999725412718042	-1.3244553173787603	0.0536734905530964	0.2644401241884261
hDel_6304:77	hDel_6304	MEX3D	43.952151366071	-0.275656975040184	0.251280954586879	1.2196005557108	0.269439057359048	0.999888602989629	-1.0970070353854735	0.1702331221735847	0.5828320454078666
hDel_6304:67	hDel_6304	MEX3D	57.9639099941351	0.090883722690341	0.211210866153706	0.183803097731357	0.66812508624328	0.999018296457435	0.4302985179948154	0.6090991110971778	0.9502128641673864
hDel_6304:73	hDel_6304	MEX3D	48.774156054128	0.256886750021058	0.232077653398937	1.20640073412507	0.272046120579247	0.999122674881137	1.1068999804969355	0.1784789378754544	0.6008790908473632
hDel_6304:98	hDel_6304	MEX3D	35.3365629021468	-0.100413520444251	0.29277924929105	0.11812945348322	0.731072169963367	0.999946090483965	-0.342966657259342	0.6585633712051193	0.9502128641673864
hDel_6304:101	hDel_6304	MEX3D	41.5348908303618	0.382165176734469	0.25317413887984	2.21754893990621	0.136449534144711	0.999886526269406	1.5094953158539226	0.0655102317358932	0.3077457397825685
hDel_6304:95	hDel_6304	MEX3D	54.4924003700645	-0.0649553273248691	0.217705840292997	0.0889860402150902	0.765470174610356	0.999944765737447	-0.2983628148764851	0.6988218923649939	0.9599580041353544
hDel_6304:77	hDel_6304	MBD3	51.4988663949371	-0.240395575786899	0.256544579933786	0.872600243834043	0.350236455692389	0.999888602989629	-0.9370518599494284	0.496706085276266	0.9253976607920384
hDel_6304:67	hDel_6304	MBD3	53.3935258239695	-0.632515713550216	0.233832043013463	7.50357389810776	0.0061576678800322	0.313726181137779	-2.705000159083409	0.0040073217962479	0.0367945001291855
hDel_6304:73	hDel_6304	MBD3	39.2675091941309	-0.892994952846568	0.289120760340542	10.1519110061266	0.0014415173375164	0.505478802592279	-3.088657320196414	0.0007949556670221	0.0084516339336034
hDel_6304:98	hDel_6304	MBD3	39.8897183815781	-0.152817563243721	0.271875991149087	0.318963589152858	0.572231156564993	0.999946090483965	-0.5620855398000971	0.8309170047979327	0.9599580041353544
hDel_6304:101	hDel_6304	MBD3	30.8898554918803	-1.04866688996961	0.341321279033919	10.4123265573803	0.0012517693987321	0.869175023219655	-3.0723747811380906	0.0008551350141793	0.0086368636432111
hDel_6304:95	hDel_6304	MBD3	48.952572316192	-0.952101008381776	0.245638253662416	15.8762358286664	6.76225151305362e-05	0.0326696303980643	-3.876029055679013	1.4682317103417364e-05	0.0001853642534306
hDel_6304:77	hDel_6304	UQCR11	348.6609494563	-0.142601728023866	0.101469053939176	1.9828544122917	0.159090023076386	0.999888602989629	-1.405371613194958	0.0471053618324584	0.2504021865830683
hDel_6304:67	hDel_6304	UQCR11	425.51025170755	-0.008670892842786	0.0852000700002626	0.0103522580640885	0.918958251614515	0.999018296457435	-0.1017709591407527	0.7780862474478938	0.9599580041353544
hDel_6304:73	hDel_6304	UQCR11	315.867517937626	-0.20108145707131	0.110408866092298	3.33350066194579	0.0678822493933209	0.999122674881137	-1.821243747791168	0.0114449657581738	0.0924753233260448
hDel_6304:98	hDel_6304	UQCR11	283.017587829957	0.0018947317583241	0.14573259956036	0.000167318305742	0.989679525149749	0.999946090483965	0.0130014270248389	0.8951187857041767	0.9599580041353544
hDel_6304:101	hDel_6304	UQCR11	264.007375569256	-0.169724058942162	0.11784086533169	2.09176083926295	0.148095290549645	0.999886526269406	-1.4402818450495498	0.0422578214438042	0.2307048630175261
hDel_6304:95	hDel_6304	UQCR11	416.417223341066	-0.0568038276060439	0.0874251171892806	0.422609349834872	0.515637892805626	0.999944765737447	-0.6497426532818963	0.3183278069571242	0.7655025833968941
hDel_6304:77	hDel_6304	TCF3	166.884804240499	0.181908476320809	0.132568323967709	1.86879087564886	0.171613626277763	0.999888602989629	1.372186589347831	0.1292494446604489	0.4768863028780536
hDel_6304:67	hDel_6304	TCF3	182.517068229608	-0.0048165469525453	0.121661635119094	0.0015663446998814	0.968430306284581	0.999018296457435	-0.0395896943833641	0.9029307959688976	0.9599580041353544
hDel_6304:73	hDel_6304	TCF3	139.512013541329	-0.103766742993513	0.146601649736213	0.503283834556228	0.478060776563619	0.999122674881137	-0.7078142925418998	0.3693200423259279	0.8189839299504044
hDel_6304:98	hDel_6304	TCF3	108.571736255751	-0.295248701136418	0.172954957546792	2.97158520348897	0.084738781476611	0.999946090483965	-1.7070843491522358	0.0396027030929159	0.2285641721362579
hDel_6304:101	hDel_6304	TCF3	118.097665312909	-0.0235765282025271	0.160556352693171	0.0215874249132639	0.883189958351629	0.999886526269406	-0.1468426991959807	0.8053128030994582	0.9599580041353544
hDel_6304:95	hDel_6304	TCF3	177.469160068811	-0.0609198940749568	0.122837975656371	0.246390173930763	0.619628415278903	0.999944765737447	-0.4959369751043043	0.5145529053238551	0.9363935754542227
hDel_6632:88	hDel_6632	PREX1	22.2726293201533	0.0172177630713887	0.356184687969364	0.002319445596548	0.961588232137076	1.0	0.0483394251716672	0.8520615866802362	0.9599580041353544
hDel_6632:66	hDel_6632	PREX1	13.9033724909913	-1.28923820628786	0.539527120367539	6.59386564805012	0.0102330734965011		-2.389570714090516	0.0285935091385418	0.1863189950317887
hDel_6632:85	hDel_6632	PREX1	10.5940459193271	-1.30870589062664	0.686251278590396	4.26866250247655	0.0388214761545314		-1.907035996078296	0.0856403940786836	0.360403325081127
hDel_5736:77	hDel_5736	VPS35L	13.78101657872	-0.0113423095080933	0.545999423867219	0.0004322595465495	0.983412494832468	1.0	-0.020773482557468	0.949320377132748	0.9935892030094048
hDel_5736:77	hDel_5736	KNOP1	136.596312089257	-0.241617081135053	0.227834699264537	1.13427097065147	0.286866163277317	1.0	-1.0604929008399786	0.2012641475103195	0.6382650318493971
hDel_5736:77	hDel_5736	IQCK	13.3701079379949	0.281290112099174	0.584459602148247	0.223943090567019	0.6360517666574	1.0	0.481282386439132	0.570936229553876	0.9502128641673864
hDel_5689:196	hDel_5689	CACNA1H	10.1212386457795	1.010744888274	0.595891235430307	2.628880750067	0.104935662006015		1.696190224285003	0.0217817541922945	0.1571397981015534
hDel_5689:260	hDel_5689	CACNA1H	16.3699997317437	0.0790377624102347	0.398831394736248	0.0390314985977653	0.843386273710749	1.0	0.1981733721401328	0.8301294678238045	0.9599580041353544
hDel_5689:279	hDel_5689	CACNA1H	16.3308635204755	0.191162611062452	0.408966524000319	0.213932779035297	0.643702240851216	0.999610962021112	0.467428505376403	0.5563121309032787	0.9502128641673864
hDel_5689:372	hDel_5689	CACNA1H	20.4815982678961	0.698668784424504	0.342768490616713	4.00674316416124	0.0453186119310607	0.999959915945702	2.0383109986785866	0.0056211336082337	0.0493682169070968
hDel_5689:259	hDel_5689	CACNA1H	16.9555515959991	0.327176690980844	0.387816043800796	0.694319948044644	0.404698881542259	0.999669851804738	0.8436388752108983	0.2667402237826126	0.6862162465220798
hDel_5689:205	hDel_5689	CACNA1H	19.4886905683614	0.348328679653415	0.365226050816531	0.885773675129556	0.34662517743419	0.999850307162765	0.9537344854636224	0.2064308669689808	0.6382650318493971
hDel_5689:62	hDel_5689	CACNA1H	7.55788771394492	0.53743205004652	0.672209594559688	0.610365720714057	0.434650143060747	1.0	0.7995007128670184	0.2940280413091005	0.7332551153634359
hDel_5689:331	hDel_5689	CACNA1H	16.7269057272271	0.0855843995354345	0.385882706416772	0.0489141019503663	0.824963705661299	0.999750751920082	0.2217886370968881	0.8046610970480575	0.9599580041353544
hDel_5689:150	hDel_5689	CACNA1H	13.7513344412088	0.0066352745339706	0.446539934111064	0.0002198755172813	0.98816924165119	1.0	0.0148593082658543	0.968133311863639	0.9939207390309146
hDel_5689:365	hDel_5689	CACNA1H	5.40712009559747	-0.428807011892467	0.968049174784795	0.200220787157633	0.654542691988813		-0.4429599477607056	0.4993482427046148	0.9253976607920384
hDel_5689:124	hDel_5689	CACNA1H	16.8993088230663	-0.138804257575437	0.393702827064316	0.124165319800184	0.724560049657575	0.99970319516923	-0.3525609877136129	0.5823059603382754	0.9502128641673864
hDel_5689:341	hDel_5689	CACNA1H	9.29346736857367	-0.892444463907465	0.604427619992297	2.3686579800837	0.123793432240689		-1.4765117185062433	0.0348290555358409	0.2069255652423489
hDel_5689:147	hDel_5689	CACNA1H	10.5643542740844	-0.705094066377563	0.598130796022625	1.41191509750105	0.234738736182317		-1.1788292311083275	0.0896808559982361	0.3653491499495896
hDel_5689:290	hDel_5689	CACNA1H	10.7939307292044	-0.0995553039226228	0.527152103299127	0.0358444048409297	0.849837172707587	0.999940336726579	-0.1888549875824571	0.7468805947648329	0.9599580041353544
hDel_5689:196	hDel_5689	UBE2I	273.984398286289	-0.175252553651307	0.187589394509722	0.872092215220249	0.350376745534696	0.998964275308222	-0.9342348703099224	0.2085420401092089	0.6382650318493971
hDel_5689:260	hDel_5689	UBE2I	691.117731973074	0.028540306440214	0.0801001730781888	0.126769867576542	0.72180494540949	1.0	0.3563076750452802	0.6904770076910743	0.9599580041353544
hDel_5689:279	hDel_5689	UBE2I	644.349323969845	0.0134506617845566	0.0888845350484209	0.0228649564742227	0.879808777866494	0.999610962021112	0.1513273571969431	0.8924427657961628	0.9599580041353544
hDel_5689:372	hDel_5689	UBE2I	673.565500894176	0.0320365172689848	0.0805829566060097	0.157846304436589	0.691147161917134	0.999959915945702	0.3975594668934695	0.6518924685719757	0.9502128641673864
hDel_5689:259	hDel_5689	UBE2I	661.969840563823	0.0480041057417635	0.0798574447883316	0.360951246426069	0.547978411677622	0.999669851804738	0.6011224860625348	0.4762727082410611	0.9253976607920384
hDel_5689:205	hDel_5689	UBE2I	743.94678814247	0.052050675131957	0.0758036358151439	0.470824259928378	0.49260821466487	0.999850307162765	0.6866514326422113	0.4110509549139586	0.8491000521359024
hDel_5689:62	hDel_5689	UBE2I	285.690292387932	-0.116657048485429	0.156321286303961	0.558940051986028	0.45468762721568	1.0	-0.746264640239677	0.3094318407431847	0.7622589247576014
hDel_5689:331	hDel_5689	UBE2I	701.695021187281	0.01691495468284	0.0774125736978651	0.0477096791484968	0.827097634527831	0.999750751920082	0.2185039700250462	0.8247787719889813	0.9599580041353544
hDel_5689:150	hDel_5689	UBE2I	577.738206560924	-0.0094283499896267	0.0843579469917917	0.0124828626044007	0.91104008309692	1.0	-0.1117659962794508	0.8396507419700443	0.9599580041353544
hDel_5689:365	hDel_5689	UBE2I	230.378530410056	-0.398017038102919	0.217876109079654	3.34283247666167	0.067498321870269	0.534236129873747	-1.826804415519495	0.0162714414981134	0.1217344882451449
hDel_5689:124	hDel_5689	UBE2I	762.581635876647	0.0047321743744216	0.0670399750021823	0.0049810105939798	0.943734993117451	0.99970319516923	0.0705873529079859	0.974772845307974	0.9939207390309146
hDel_5689:341	hDel_5689	UBE2I	500.446714887426	-0.159103347536837	0.0927526669371181	2.95795593600828	0.0854559099724578	0.598562186904928	-1.7153506501834768	0.023835404047032	0.1660259178448436
hDel_5689:147	hDel_5689	UBE2I	565.330928767769	0.0579895465628894	0.0977319440220123	0.351258024607475	0.553401855341977	0.821666779120558	0.5933530448327963	0.4824660000157216	0.9253976607920384
hDel_5689:290	hDel_5689	UBE2I	475.069451971413	-0.012760500038389	0.0937588885209188	0.0185301487679084	0.891722077734077	0.999940336726579	-0.1360990967330203	0.8153265023164202	0.9599580041353544
hDel_5689:196	hDel_5689	TSR3	32.7674428325741	0.117824699336212	0.372385976971274	0.0990994646956409	0.752912999540651	0.998964275308222	0.3164047698426115	0.732149638261514	0.9599580041353544
hDel_5689:260	hDel_5689	TSR3	75.8716833043775	0.011784957622834	0.192475384304957	0.0037389682101292	0.951242056505272	1.0	0.0612283885827289	0.990261561994392	0.9946054905342332
hDel_5689:279	hDel_5689	TSR3	68.4613384710572	-0.0952120414283607	0.205826388770125	0.214598299400066	0.643186931252664	0.999610962021112	-0.4625842293463024	0.5058408167313942	0.9289076816340148
hDel_5689:372	hDel_5689	TSR3	72.9871442433588	-0.0082704981039884	0.19375797814393	0.0018210574155688	0.965961525795625	0.999959915945702	-0.042684684177726	0.9027387763524052	0.9599580041353544
hDel_5689:259	hDel_5689	TSR3	70.1523064516364	-0.071623278564856	0.198437212191883	0.130716485757176	0.717690315658548	0.999669851804738	-0.3609367304333946	0.5934450841148768	0.9502128641673864
hDel_5689:205	hDel_5689	TSR3	87.2774810724034	0.214212913074211	0.176207160673661	1.4630809358744	0.226440547157168	0.999850307162765	1.215687899715593	0.1322061037681733	0.4768863028780536
hDel_5689:62	hDel_5689	TSR3	34.0945962722651	0.0270754716949914	0.361027826750547	0.0055886462938588	0.940407856861289	1.0	0.0749955257983459	0.9760567329304696	0.9939207390309146
hDel_5689:331	hDel_5689	TSR3	84.7064711479781	0.264281432707052	0.177886630016058	2.17799706907257	0.139996550964545	0.999750751920082	1.485673390311543	0.0636425211456549	0.3060902207481499
hDel_5689:150	hDel_5689	TSR3	62.0130937161513	-0.0822782676709224	0.223123898888613	0.136099773211399	0.712189571066169	1.0	-0.3687559606153934	0.5864660805676767	0.9502128641673864
hDel_5689:365	hDel_5689	TSR3	23.7825239364333	-0.592600861711202	0.498170892361532	1.49326188383004	0.221711049067606	0.769727045108508	-1.1895533657176027	0.1083536335641505	0.4209121919222771
hDel_5689:124	hDel_5689	TSR3	86.7956771828621	0.088445093910257	0.172671654118016	0.261080637103319	0.609378712874123	0.99970319516923	0.512215478342539	0.5514813611684195	0.9502128641673864
hDel_5689:341	hDel_5689	TSR3	54.8571997370167	-0.166142296124198	0.230291693863262	0.526857400505563	0.467931078325454	0.925275195289318	-0.7214428507475682	0.3172367027689617	0.7655025833968941
hDel_5689:147	hDel_5689	TSR3	63.6341155966554	0.130976715530607	0.212720128052525	0.375817856625886	0.539849991188605		0.615723188631525	0.4657414562915548	0.9253976607920384
hDel_5689:290	hDel_5689	TSR3	61.7729220757386	0.422222164021063	0.213149111178478	3.80491670127992	0.051102317625506	0.999940336726579	1.9808769630173124	0.0125884528425289	0.0978025951611867
hDel_5689:196	hDel_5689	GNPTG	14.4147305154399	0.0846505933809793	0.559044445248297	0.0226196415229865	0.880450401093498	0.998964275308222	0.1514201493288823	0.883996421387295	0.9599580041353544
hDel_5689:260	hDel_5689	GNPTG	32.0415478907528	-0.0653848177522869	0.293589066369237	0.0495836401523491	0.823789360874708	1.0	-0.2227086265877988	0.7344222933461038	0.9599580041353544
hDel_5689:279	hDel_5689	GNPTG	34.8463562516302	0.372249216259958	0.270352372287556	1.85607479765896	0.17307850926891	0.999610962021112	1.3769038278089198	0.0827304623407167	0.360403325081127
hDel_5689:372	hDel_5689	GNPTG	30.9076971890223	-0.0744130161683141	0.291591655846501	0.0653503132694553	0.7982310889331	0.999959915945702	-0.2551959724371757	0.7029235357372345	0.9599580041353544
hDel_5689:259	hDel_5689	GNPTG	33.0057889923903	0.178873413602158	0.278391723768195	0.40817554679235	0.522896981232225	0.999669851804738	0.6425241784525834	0.433775636647586	0.8850775616445694
hDel_5689:205	hDel_5689	GNPTG	36.4137165285296	0.129373044931649	0.262583342968454	0.240922191562007	0.62354085145841	0.999850307162765	0.4926932663325545	0.5562283047359617	0.9502128641673864
hDel_5689:62	hDel_5689	GNPTG	8.83213063147572	-1.86370158949718	0.899741020327214	5.23259850366973	0.0221673913447688	1.0	-2.0713755929671818	0.0062093009418094	0.0522616162602293
hDel_5689:331	hDel_5689	GNPTG	32.8311637076227	-0.0196260224890328	0.280857597187382	0.0048782783847372	0.944317289843504	0.999750751920082	-0.0698789090470597	0.8878178409291704	0.9599580041353544
hDel_5689:150	hDel_5689	GNPTG	27.6902419991525	-0.0201343175190295	0.313988555354703	0.0041122978083478	0.948868943769505	1.0	-0.0641243675148745	0.8937159462098383	0.9599580041353544
hDel_5689:365	hDel_5689	GNPTG	16.2349600483175	0.571432722978503	0.577243824549828	0.919947437966627	0.337488773717596	0.836313346685862	0.9899330208064904	0.2174818946299733	0.6460491575772738
hDel_5689:124	hDel_5689	GNPTG	32.5381053876155	-0.324863007283313	0.284605210041057	1.32179090681468	0.250270891690606	0.99970319516923	-1.1414513713099226	0.1258598526031715	0.4768863028780536
hDel_5689:341	hDel_5689	GNPTG	25.3447818000936	-0.0754596887897314	0.349059194951238	0.0466204964107817	0.829051821862247		-0.2161802063408551	0.7408083629390894	0.9599580041353544
hDel_5689:147	hDel_5689	GNPTG	29.7166303359544	0.310571050107812	0.304695765493116	1.01701730882593	0.313227558139373		1.0192824623118326	0.2036181348115593	0.6382650318493971
hDel_5689:290	hDel_5689	GNPTG	19.3610193420231	-0.529917824391664	0.418328039405634	1.68144401879301	0.194732686848556	0.999940336726579	-1.2667518656998902	0.0904329579083142	0.3653491499495896
hDel_5689:196	hDel_5689	UNKL	12.8181216492928	0.404365826374148	0.604937542772543	0.422340735325726	0.515771367741656		0.6684422734301843	0.7186331239514265	0.9599580041353544
hDel_5689:260	hDel_5689	UNKL	28.7427924842608	0.352737424503938	0.30996639942718	1.26118896465155	0.261426155751068	1.0	1.1379860047921295	0.3341720387230854	0.7916793717985432
hDel_5689:279	hDel_5689	UNKL	24.7933723914276	0.119592169920493	0.324295454762106	0.134829152198677	0.713476631632699	0.999610962021112	0.3687753502688542	0.979159539936396	0.9939207390309146
hDel_5689:372	hDel_5689	UNKL	27.1484419450105	0.26124148937225	0.314733550655315	0.674278197654402	0.41156399713516	0.999959915945702	0.8300401683529202	0.569586644879241	0.9502128641673864
hDel_5689:259	hDel_5689	UNKL	23.9533514845895	-0.0205912524839997	0.336958669408415	0.003715764435249	0.951393398275876	0.999669851804738	-0.0611091340078916	0.5616166666256858	0.9502128641673864
hDel_5689:205	hDel_5689	UNKL	30.1113297434968	0.2707021513641	0.292832666604958	0.840307814005897	0.359308750708408	0.999850307162765	0.9244260707064048	0.4899632276804884	0.9253976607920384
hDel_5689:62	hDel_5689	UNKL	10.8875976318231	0.0401428461263393	0.636161523875761	0.0036436621151665	0.951866722247248	1.0	0.063101656764421	0.6742831712664907	0.9557378991134192
hDel_5689:331	hDel_5689	UNKL	28.7526696328175	0.238559866784876	0.304170096601105	0.60430678803705	0.436939493417399	0.999750751920082	0.7842975672185435	0.6102777174153864	0.9502128641673864
hDel_5689:150	hDel_5689	UNKL	22.1913630610933	0.0816967532526588	0.34467354503129	0.0557547758326749	0.813336069155553	1.0	0.2370264687568123	0.844604173198853	0.9599580041353544
hDel_5689:365	hDel_5689	UNKL	9.78157199154537	0.0687227338430025	0.705013400539467	0.0091857129457295	0.923645960334353		0.097477202263697	0.7069533309647889	0.9599580041353544
hDel_5689:124	hDel_5689	UNKL	28.5390335082517	0.0124297056685705	0.294923069228961	0.0017732598437447	0.966410935098459	0.99970319516923	0.0421455863085461	0.6546592240630249	0.9502128641673864
hDel_5689:341	hDel_5689	UNKL	21.6777448682167	0.189729195238591	0.356858631123888	0.278096841615607	0.597951335811185		0.5316648630329025	0.8540785228730815	0.9599580041353544
hDel_5689:147	hDel_5689	UNKL	23.9289938330149	0.411579543354216	0.329784042958402	1.51754131984475	0.217991944330942		1.248027465677384	0.268017889121996	0.6862162465220798
hDel_5689:290	hDel_5689	UNKL	17.1367428015816	-0.13488673575075	0.431928230593742	0.0977550602509041	0.754540465075274	0.999940336726579	-0.3122896958259257	0.3658207513608825	0.8189839299504044
hDel_6503:28	hDel_6503	RPS5	3808.44078652253	0.0841360913647627	0.0725430988700108	1.34126822973138	0.246810437145161	0.999749305964032	1.1598083439408242	0.4814380995482266	0.9253976607920384
hDel_6503:33	hDel_6503	RPS5	3691.89212831136	0.0548443612014778	0.0738523071830477	0.550294620225827	0.458197337463389	0.99966989731278	0.7426221778764815	0.6764188018276845	0.9557378991134192
hDel_6503:28	hDel_6503	ZBTB45	13.2588818187795	-0.193697867039298	0.467065036363482	0.172997013525652	0.677461887276308	0.999749305964032	-0.4147128385961165	0.7837864638506699	0.9599580041353544
hDel_6503:33	hDel_6503	ZBTB45	11.9917762900702	-0.452461179380807	0.499480473358309	0.846955647219431	0.357414999418218	0.99966989731278	-0.905863599308772	0.3370516137360134	0.7916793717985432
hDel_6503:28	hDel_6503	TRIM28	442.329802725403	-0.0892950342100415	0.0905317590470963	0.976417877516766	0.323084777496878	0.999749305964032	-0.9863393261097309	0.3627296478557635	0.8189839299504044
hDel_6503:33	hDel_6503	TRIM28	437.588322910614	-0.0626037647081695	0.0973072965310657	0.41459673730111	0.519645555592336	0.99966989731278	-0.6433614635278971	0.5857244894262814	0.9502128641673864
hDel_6503:28	hDel_6503	CHMP2A	244.557889654363	-0.117032486990594	0.118885810378506	0.973643271272579	0.323773235297498	0.999749305964032	-0.9844108949418654	0.2534943457696377	0.6858595569185049
hDel_6503:33	hDel_6503	CHMP2A	254.93863532019	0.0681975683013601	0.115737997417666	0.34607569648206	0.556343034010446	0.99966989731278	0.5892409564963716	0.5936281731335187	0.9502128641673864
hDel_6503:28	hDel_6503	UBE2M	227.103640221665	-0.0330023603939333	0.123209513198996	0.0717936177497052	0.788742955047516	0.999749305964032	-0.2678556187510545	0.6313726962965512	0.9502128641673864
hDel_6503:33	hDel_6503	UBE2M	216.865127338507	-0.0864555551550941	0.130159026551234	0.442248433377372	0.50603922403117	0.99966989731278	-0.6642301916806587	0.3484905447581902	0.8091389659902807
hDel_6503:28	hDel_6503	MZF1	10.8065881131255	0.172795110748841	0.520806510641529	0.105868118343103	0.744898172197199	0.999749305964032	0.3317836993550486	0.9756490382418436	0.9939207390309146
hDel_6503:33	hDel_6503	MZF1	13.9370506888168	0.83594201176073	0.419370054981532	3.7583092968164	0.0525456843855947	0.99966989731278	1.9933278540775707	0.0515929097015818	0.2644401241884261
hDel_6503:28	hDel_6503	CENPBD1P1	36.2222851182308	-0.132122189980486	0.278533785610099	0.226916302200365	0.633819831130035	0.999749305964032	-0.4743488826358576	0.4556294764148428	0.9203715423579826
hDel_6503:33	hDel_6503	CENPBD1P1	35.8052943788313	-0.0696802885793137	0.280068051024169	0.0621156118140078	0.803182845442944	0.99966989731278	-0.2487977058593538	0.6491538659421152	0.9502128641673864
hDel_5488:102	hDel_5488	KIF26A	9.74402540542022	-0.354926033151396	0.572284914054058	0.39465380385888	0.529863252448876		-0.6201911398242269	0.5383010362788931	0.9502128641673864
hDel_5488:110	hDel_5488	KIF26A	19.6804740956653	-0.0020873111908271	0.351329166859097	3.52924360811357e-05	0.995260000178139	0.999895661560613	-0.0059411839030837	0.8582190413210701	0.9599580041353544
hDel_5488:113	hDel_5488	KIF26A	10.7699662482189	-0.701763397364391	0.569442887232783	1.59734220980443	0.206280265370685		-1.232368360547309	0.1595072597124722	0.5652713414371825
hDel_5488:107	hDel_5488	KIF26A	7.998872872133	-0.0842746696396341	0.743999397926375	0.0125754871848756	0.91071202168011		-0.1132724970941089	0.968175125330091	0.9939207390309146
hDel_5488:94	hDel_5488	KIF26A	19.3378298643293	-0.15025961777319	0.383233676734691	0.151832408324481	0.696790357765193	0.999961557196854	-0.3920835430055728	0.7485779078316963	0.9599580041353544
hDel_5286:142	hDel_5286	ATP11A	18.922379365174	0.0011039243430627	0.371233184387844	8.84651801413838e-06	0.997626847734138	0.999522810297858	0.0029736682750574	0.8665050268846219	0.9599580041353544
hDel_5286:113	hDel_5286	ATP11A	17.3109606762634	-0.214133787817934	0.409455087366718	0.272638373997232	0.601567394817683	1.0	-0.5229725907060242	0.4119396292540517	0.8491000521359024
hDel_5286:127	hDel_5286	ATP11A	11.4569782442539	0.233220727313091	0.582758112327056	0.151820486582324	0.696801671536123		0.4002015971631857	0.7454660622434873	0.9599580041353544
hDel_361:168	hDel_361	GLUL	68.605258850783	0.0283953006567132	0.311251121669851	0.0082842209643985	0.927478530134622	0.974266574424665	0.0912295528587124	0.7791630325105381	0.9599580041353544
hDel_361:163	hDel_361	GLUL	75.0161238089933	-0.175153332324382	0.268901689429329	0.428231999333178	0.51285775680332	0.998038312367909	-0.6513656819936591	0.6319445128818745	0.9502128641673864
hDel_1611:43	hDel_1611	MAEA	63.2848139389678	-0.301323277588602	0.224549394652276	1.83367767823486	0.175693773402071	0.999851927435234	-1.3419019813222544	0.206981454904041	0.6382650318493971
hDel_1611:41	hDel_1611	MAEA	98.2332138134123	0.220408148695067	0.163165910607179	1.80660879874846	0.178915572366125	0.999947733451679	1.3508222880310972	0.0409007386564512	0.2294985891278654
hDel_1611:49	hDel_1611	MAEA	37.8213993433805	-0.182769425195137	0.350236699262826	0.275939579589391	0.599374995082561		-0.5218454421818955	0.7987638837648593	0.9599580041353544
hDel_1611:43	hDel_1611	CTBP1	43.9521779593211	-0.111467805771932	0.26089923331953	0.18359298415514	0.668303497567008	0.999851927435234	-0.4272446658952596	0.6518848764289945	0.9502128641673864
hDel_1611:41	hDel_1611	CTBP1	59.3613696046973	0.0137158209716468	0.218564365479819	0.0039164706172982	0.950099592956508	0.999947733451679	0.0627541499801953	0.8693582423688484	0.9599580041353544
hDel_1611:49	hDel_1611	CTBP1	21.5680144933197	-0.768416994678642	0.508259043102269	2.44458349428733	0.117931184219281		-1.5118609400207474	0.0697050320101184	0.3200094651373619
hDel_6012:19	hDel_6012	NDEL1	8.21783319215473	0.123470304821151	0.794577482010623	0.0187819409734331	0.890993469703638		0.1553911451262349	0.9946054905342332	0.9946054905342332
hDel_6012:18	hDel_6012	NDEL1	10.6990415456952	-0.619557821885554	0.624921564743158	1.03980634874335	0.3078665143406	0.872019343212406	-0.9914169342838912	0.1677257540485803	0.5828320454078666
hDel_6012:20	hDel_6012	NDEL1	9.1684211562059	-0.25666938712239	0.73418005059565	0.138200139921857	0.710076913475749	0.99999682977829	-0.3496000564359529	0.5460475397514248	0.9502128641673864
hDel_6012:15	hDel_6012	NDEL1	16.3548186328066	-0.0814613315042218	0.417185872023165	0.0383759894617555	0.844690076511585		-0.1952638786859458	0.6765867305604898	0.9557378991134192
hDel_6012:19	hDel_6012	RPL26	120.991069305765	-0.970991785133436	0.304231470848913	10.62840769995	0.0011136356271647	0.0744856618389053	-3.191621768859174	0.0003406105723855	0.0038224075345486
hDel_6012:18	hDel_6012	RPL26	231.081328781587	-0.578605252975678	0.159028405592785	13.5932766803681	0.0002269970581292	0.015218195876377	-3.638376746713286	4.9898555655636665e-05	0.0005929122495552
hDel_6012:20	hDel_6012	RPL26	134.41426489462	-0.993213784524101	0.344115320834379	8.35470082189465	0.0038469080154806	0.336899034400788	-2.886281790987533	0.0011202725898369	0.010775955387955
hDel_6012:15	hDel_6012	RPL26	304.723298421592	-0.59117268197987	0.131427898235883	20.5869164256576	5.6984228941068e-06	0.00071270989197	-4.49807605474182	6.768569645148138e-07	9.115007122132826e-06
hDel_6012:19	hDel_6012	RANGRF	20.7059361756024	-0.370035407380295	0.551350254687913	0.465706869302537	0.494968867886296	0.915644525469714	-0.6711439855772812	0.5192948592768346	0.9365853711957196
hDel_6012:18	hDel_6012	RANGRF	30.3674934416822	-0.746078222397195	0.378391130054206	4.18592821070845	0.0407608860820981	0.464210193181635	-1.9717117108171016	0.0259069308311073	0.1744400009294558
hDel_6012:20	hDel_6012	RANGRF	21.765164181404	-0.219869871328059	0.472774124405306	0.221259768639428	0.638081709838202	0.99999682977829	-0.4650632510919021	0.6938968989818535	0.9599580041353544
hDel_6012:15	hDel_6012	RANGRF	44.2331173740703	-0.406093439507194	0.275246598892338	2.2370483637954	0.134737962169256		-1.475380408482491	0.1044988650487427	0.4138974654871772
hDel_5980:128	hDel_5980	AKAP10	16.9176793438209	-0.551499880552788	0.422185866123365	1.77764823440098	0.182438375072294	1.0	-1.3062964083019224	0.0746631298527301	0.3351544940055884
hDel_5980:134	hDel_5980	AKAP10	10.6342590385113	-0.351289922240657	0.618237288858603	0.334888715392218	0.562794516647619		-0.5682121227097328	0.3999951614879528	0.8491000521359024
hDel_5980:95	hDel_5980	AKAP10	26.280020935651	0.493242320157946	0.305945119817466	2.52688943679727	0.111920649823773	0.999592462377332	1.6121921488802495	0.0526335231603202	0.2644401241884261
hDel_5980:74	hDel_5980	AKAP10	11.5360513065671	0.365512533201119	0.578635523527232	0.385003307527093	0.534937639578742	0.999667420787349	0.6316800789779321	0.4914691286086419	0.9253976607920384
hDel_5980:117	hDel_5980	AKAP10	23.9450736449368	-0.223548543922646	0.352474347381046	0.395781270684381	0.529276066733798	0.999940848211476	-0.6342264212520878	0.3545583082323634	0.8138724802606525
hDel_5980:73	hDel_5980	AKAP10	17.4309904315063	0.117446686181879	0.43055437149364	0.0731488672107474	0.78680602244591		0.2727801503314057	0.8177390086492785	0.9599580041353544
hDel_5980:128	hDel_5980	SPECC1	69.2938209763529	-0.072163516976544	0.207275039770227	0.121411664503881	0.727508440431256	1.0	-0.3481534344730569	0.7262855922854294	0.9599580041353544
hDel_5980:134	hDel_5980	SPECC1	45.8607786472066	0.291364429353711	0.286347722827787	1.01032210650268	0.314825684635417	0.877366212682953	1.0175196312943655	0.2546508255885538	0.6858595569185049
hDel_5980:95	hDel_5980	SPECC1	70.6558014641583	-0.213913846961325	0.205265336008306	1.09643799829155	0.295049145827245	0.999592462377332	-1.0421333242192878	0.2683717003724966	0.6862162465220798
hDel_5980:74	hDel_5980	SPECC1	36.1866041833156	-0.0047065992338845	0.346687306844969	0.00018406214555	0.989175471733602	0.999667420787349	-0.0135759202628932	0.9882166252384236	0.9946054905342332
hDel_5980:117	hDel_5980	SPECC1	84.9445132199019	-0.202671790789913	0.181257078785386	1.25932633846372	0.261778644043899	0.999940848211476	-1.1181455209806326	0.2341613658346296	0.6757227985513599
hDel_5980:73	hDel_5980	SPECC1	67.3494185544539	0.406820782445033	0.208503751421104	3.69898007843317	0.054445739451948	0.626126003697402	1.9511437068746	0.0309905126846718	0.1896995018879914
